# Proximity-dependent biotinylation and identification of flagellar proteins in *Trypanosoma cruzi*

**DOI:** 10.1101/2023.02.16.528900

**Authors:** Madalyn M. Won, Aaron Baublis, Barbara A. Burleigh

## Abstract

The flagellated kinetoplastid protozoan and causative agent of human Chagas disease, *Trypanosoma cruzi*, inhabits both invertebrate and mammalian hosts over the course of its complex life cycle. In these disparate environments, *T. cruzi* uses its single flagellum to propel motile life stages and in some instances, to establish intimate contact with the host. Beyond its role in motility, the functional capabilities of the *T. cruzi* flagellum have not been defined. Moreover, the lack of proteomic information for this organelle, in any parasite life stage, has limited functional investigation. In this study, we employed a proximity-dependent biotinylation approach based on the differential targeting of the biotin ligase, TurboID, to the flagellum or cytosol in replicative stages of *T. cruzi*, to identify flagellar-enriched proteins by mass spectrometry. Proteomic analysis of the resulting biotinylated protein fractions yielded 218 candidate flagellar proteins in *T. cruzi* epimastigotes (insect stage) and 99 proteins in intracellular amastigotes (mammalian stage). Forty of these flagellar-enriched proteins were common to both parasite life stages and included orthologs of known flagellar proteins in other trypanosomatid species, proteins specific to the *T. cruzi* lineage and hypothetical proteins. With the validation of flagellar localization for several of the identified candidates, our results demonstrate that TurboID-based proximity proteomics is an effective tool for probing subcellular compartments in *T. cruzi.* The proteomic datasets generated in this work offer a valuable resource to facilitate functional investigation of the understudied *T. cruzi* flagellum.

**Importance:** *Trypanosoma cruzi* is a protozoan parasite that causes Chagas disease, which contributes substantial morbidity and mortality in South and Central America. Throughout its life cycle, *T. cruzi* interacts with insect and mammalian hosts via its single flagellum, establishing intimate contact with host membranes. Currently, few flagellar proteins have been identified in *T. cruzi* that could provide insight into the mechanisms involved in mediating physical and biochemical interactions with the host. Here, we set out to identify flagellar proteins in the main replicative stages of *T. cruzi* using a proximity-labeling approach coupled with mass spectrometry. The >200 candidate flagellar proteins identified represent the first large scale identification of candidate flagellar proteins in *T. cruzi* with preliminary validation. These data offer new avenues to investigate the biology of *T. cruzi* - host interactions, a promising area for development of new strategies aimed at the control of this pathogen.
