## Supplemental Table 4 for "Proximity-dependent biotinylation and identification of flagellar proteins in *Trypanosoma cruzi*"

### Sheet: Primers
Name	Sequence	Purpose
TurboID construct generation
MM94	GACATACTAGTATGgactacaaggatgacgacgataagAAAGACAATACTGTGCCTCTG	PCR amplification of TurboID and addition of SpeI cut site
MM89	GACATCCCGGGCTTTTCGGCAGACCGCAG	PCR amplification of TurboID and addition of XmaI cut site
Guide RNA replacement
MM226	GTTTTAGAGCTAGAAATAGCAAGTTAAAATAAG	Guide RNA replacement #1 for Calpain 1.3 forward primer
MM227	GGGACCTTGGAAGGCCTT	Guide RNA replacement #1 for Calpain 1.3 reverse primer
MM226	GTTTTAGAGCTAGAAATAGCAAGTTAAAATAAG	Guide RNA replacement #2 for Calpain 1.3 forward primer
MM228	CCCTAGGCGCGGACGGGA	Guide RNA replacement #2 for Calpain 1.3 reverse primer
MM226	GTTTTAGAGCTAGAAATAGCAAGTTAAAATAAG	Guide RNA replacement #1 for CARP3 forward primer
MM231	TCACAGACCGCATGATGC	Guide RNA replacement #1 for CARP3 reverse primer
MM226	GTTTTAGAGCTAGAAATAGCAAGTTAAAATAAG	Guide RNA replacement #2 for CARP3 forward primer
MM232	CCACGCTTGCGGGACTCC	Guide RNA replacement #2 for CARP3 reverse primer
MM271	GCCGAATGCGGTTTTAGAGCTAGAAATAGC	Guide RNA replacement #1 for Hypothetical Protein forward primer
MM272	CTATTCTTTCGGATCCACTAGAACTCTTG	Guide RNA replacement #1 for Hypothetical Protein reverse primer
MM273	TTAGCAAAGAGTTTTAGAGCTAGAAATAGC	Guide RNA replacement #2 for Hypothetical Protein forward primer
MM274	CTGCATACGGCGGATCCACTAGAACTCTTG	Guide RNA replacement #2 for Hypothetical Protein reverse primer
Homology template generation
MM195	TGTGATGGCGACATTTCAGGTCAACCGCCTCGGCTCTGGCTTCCCCCAGAATTTCAAAAACAAGGAGCTTGTAGAGAAATCAAGTGTGCCAAGGGAAGGGAAGCGTCCAAGTAAAGTGCCAGGCAAGTTGAATGGGGTACCAGTAAGAGCTgactacaaggatgacgacgataagGCTACTAACTTCAGCCTGCT	Cysteine peptidase homology template forward ultramer
MM196	TCCTCGGGGCACTGGGATTTGTTTGTTTTTTGTTTGTTTGTTTGTTTTCCGTTCGTCCTCCTCTTTTCCTTGCACCACCCACTCTCCGTCTTCCTCCACCtggcggccgctctagaactagtggat	Cysteine peptidase homology template reverse ultramer
MM210	CTTGGCGCCGCCACAAAAGGTATTAATGCCCTCGACATTGTTGACAAGCTTTCCACGCAGCTCTACGGCGTGGGATCCCTGGAGCGGCAGAGTATAATGAGAAGTGTCATGGAAAGCAGGAAAAGAGGAGGTAGTTTATTCATGATGTTCGAAGACgactacaaggatgacgacgataagGCTACTAACTTCAGCCTGCT	CARP3 homology template forward ultramer
MM211	TTTTTTCTTTGTTTGTATTTATTTTTTTTTGTCGTCATGGCGAGTTCTTTCGGCTCATGTATCATTTGCGTACATCATCATCATCATCATCGTCATCGGGtggcggccgctctagaactagtggat	CARP3 homology template reverse ultramer
MM275	CAACAGACTTCGCATTCGGCCTATTCTTTCTAGCGATGTTCCTCACCGTATGCAGTTAGCAAAGAACGCCATTGAAGATAATGTTATTTTTATTTACTCACGTGCACCGAAGCTATACgactacaaggatgacgacgataagGCTACTAACTTCAGCCTGCT	Hypothetical Protein homology template forward ultramer
MM276	TTGTAGGCCCTATAGAACAACAACAACAACAACAACAACAACAACAACAAAAACACATAAATATACATATGTAGGCACATATATTTTCCCTTTCATTCCAtggcggccgctctagaactagtggat	Hypothetical Protein homology template reverse ultramer
PCR Verification of endogenous tagging
MM190	GGTGAAAGCATAAAGGCGGAGTTTCGG	PCR verification of Calpain 1.3 insert
LP50	GGAGGTCTCCAGGAAGGC	PCR verification of Calpain 1.3 insert
MM204	GATATGTTGACAGATCGCGACGAATGCC	PCR verification of CARP3 insert
LP50	GGAGGTCTCCAGGAAGGC	PCR verification of CARP3 insert
MM243	GAACTGGTAGTTGAAGGACAAATACAAAACAAAAGG	PCR verification of Hypothetical protein insert
MM244	GTACATCTCTTCCCGAACTCTCCCTCCACG	PCR verification of Hypothetical protein insert
Supplementary Table 4: Primers for all endogenous tagging and PCR. Primer pairs are listed for all experiments described.
